# Evolution of temperature preference behaviour among drosophilids

**DOI:** 10.1101/2024.03.15.585210

**Authors:** Tane Kafle, Manuel Grub, Panagiotis Sakagiannis, Martin Paul Nawrot, Roman Arguello

**Affiliations:** Department of Ecology and Evolution, Faculty of Biology and Medicine, University of Lausanne, Switzerland; Computational Systems Neuroscience, Institute of Zoology, University of Cologne, Germany; School of Biological and Behavioural Sciences, Queen Mary University of London, London, UK

## Abstract

Small-bodied ectotherms are acutely vulnerable to temperature changes, but diverse thermotactic behaviours have contributed to their ability to inhabit broad climatic niches. Understanding how - and how quickly - these behaviours evolve are outstanding biological questions that are also relevant to conservation. Among insects, *Drosophila melanogaster* is a preeminent ectothermic model for temperate sensing and thermotaxis. However, little is known about how its temperature-related behaviours have evolved in comparison to its closely related species. We have thermo-profiled over 2400 larvae from eight closely related species of *Drosophila* from different thermal habitats. Consistent with local adaptation, we found substantial variation in temperature preference and fine-scale navigational behaviours amongst these species. Agent-based modelling of the larval thermotaxis circuit suggests that it is the balance between cool and warm avoidance circuits, rather than changes in temperature sensitivity, that drive differences in temperature preference. Our findings highlight the recurrent evolution of temperature-related behaviours in an experimentally tractable cross-species system.
