## supplemental tables 1-6 for "Evolution of temperature preference behaviour among drosophilids"

### Sheet: S1
Species	Larvae Approx	Runs	Tracks after filtering	Runs after filtering
D. lutescens	372	28 (3 missing?)	401	23
D. takahashii	561	23 (1 missing?	336	15
D. pseudotakahashii	224	8	76	3
D. suzukii	458	26	180	14
D. santomea	534	28 (4 missing?)	402	22
D. yakuba	646	24	327	13
D. teissieri	461	30	356	23
D. melanogaster	528	24	340	15
Table S1 Overview of samples used for behavioural assays. Number of larvae estimated from counts of larvae put on arena during runs. Tracks represent at least part of a larva's movement. The number of tracks may be larger than the number of larvae estimated, as a single larva's movement may be split into more than one track, usually due to the tracking software losing the identity of larvae durin…

### Sheet: Electivity_S2
Species	Strain Number	Strain	Epeak	Ebreadth (min)	Ebreadth (max)	Ebreadth_strong (min)	Ebreadth_strong (max)
D. lutescens	63	AK96-3	17	17	21.6	17	17.4
D. lutescens	70	NGN22	17	17	19.5	17	18.4
D. lutescens	59	UWJ13 (29)	17.1	17	20.8	17	18.8
D. takahashii	172	UWJ10 (39)	19.7	17	23.4	20.9	20.9
D. takahashii	171	KMM9	19.7	17	22.7
D. takahashii	78	IHYT1	18.4	17	21.4
D. pseudotakahashii	301	301.01	19.8	17	21
D. suzukii	190	NGM-2	19	17	24.9
D. suzukii	191	WT3	18.1	17	19.8
D. suzukii	192	Switz_isoFemale	19	17	21.3
D. santomea	2	STO.7	18	17	20.6	17.2	18.6
D. santomea	8	DBAT400.2	17.6	17	21.5	17.9	17.9
D. santomea	16	Thera13	18.6	17	20.8	18.4	19.1
D. yakuba	32	4-26	19.8	17	21.9
D. yakuba	46	1235.4	20.7	17	22.9
D. yakuba	168	NY62	21.7	19.5	24.9
D. teissieri	21	TUZ11	19.1	17	21.3
D. teissieri	23	CT03	18.4	17	21.2
D. teissieri	26	Selinda	20	17	21.3
D. melanogaster	B63	Beijing 63	20.8	17	22.8
D. melanogaster	CS	Canton-S	19.4	17	21.8
D. melanogaster	118	w1118	22.8	21	24.9	21.7	24
Table S2 Electivity measures for each strain used in study. This table presents electivity measures for each strain. Epeak is defined as the temperature to which the highest mean electitiy was recorded. Ebreadth values denote the range of temperature where larvae were observed to spend time, and Ebreadth strong refers to the temperature range where larvae were found to spend an excess of time.

### Sheet: cldstats_S3
Velocity															Signif. Codes:
contrast	estimate	SE	df	t.ratio	p.value		Call:								<0.001	***
Dlut - Dmel	0.00152	3.91e-05	223184	38.854	<.0001		lm(formula=velo_bl ~ temp * spc_x, data=Red_dat)								<0.01	**
Dlut - Dpse	0.000411	7.6e-05	223184	5.406	<.0001										<0.05	*
Dlut - Dsan	0.00112	4.12e-05	223184	27.214	<.0001		Residuals:								<0.1	.
Dlut - Dsuz	0.000412	5.2e-05	223184	7.911	<.0001		Min	1Q	Median	3Q	Max
Dlut - Dtak	0.000496	4.26e-05	223184	11.636	<.0001		-0.03727	-0.00619	0.00042	0.00605	1.14951
Dlut - Dtei	0.00216	4.31e-05	223184	50.001	<.0001
Dlut - Dyak	0.00147	4.23e-05	223184	34.639	<.0001		Coefficients:
Dmel - Dpse	-0.00111	7.5e-05	223184	-14.77	<.0001			Estimate	Std. Error	t value		Pr(>|t|)
Dmel - Dsan	-0.000399	3.93e-05	223184	-10.16	<.0001		(Intercept)	-0.03139	0.0005824	-53.903	<	2e-16	***
Dmel - Dsuz	-0.00111	5.06e-05	223184	-21.899	<.0001		temp	0.002773	2.897e-05	95.737	<	2e-16	***
Dmel - Dtak	-0.00102	4.09e-05	223184	-25.042	<.0001		spc_xDmel	0.01823	0.0008056	22.622	<	2e-16	***
Dmel - Dtei	0.000637	4.14e-05	223184	15.407	<.0001		spc_xDpse	-0.002123	0.001531	-1.387		0.166
Dmel - Dyak	-5.32e-05	4.05e-05	223184	-1.313	0.8944		spc_xDsan	0.01553	0.0008306	18.693	<	2e-16	***
Dpse - Dsan	0.000709	7.61e-05	223184	9.313	<.0001		spc_xDsuz	0.005403	0.001051	5.138		2.78e-07	***
Dpse - Dsuz	6.18e-07	8.25e-05	223184	0.007	1		spc_xDtak	0.005475	0.0008703	6.291		3.17e-10	***
Dpse - Dtak	8.52e-05	7.69e-05	223184	1.107	0.9555		spc_xDtei	0.03118	0.0008703	35.83	<	2e-16	***
Dpse - Dtei	0.00175	7.72e-05	223184	22.607	<.0001		spc_xDyak	0.01664	0.0008636	19.273	<	2e-16	***
Dpse - Dyak	0.00106	7.68e-05	223184	13.744	<.0001		temp:spc_xDmel	-0.001519	3.91e-05	-38.854	<	2e-16	***
Dsan - Dsuz	-0.000708	5.22e-05	223184	-13.575	<.0001		temp:spc_xDpse	-0.000411	7.603e-05	-5.406		6.44e-08	***
Dsan - Dtak	-0.000624	4.28e-05	223184	-14.567	<.0001		temp:spc_xDsan	-0.00112	4.116e-05	-27.214	<	2e-16	***
Dsan - Dtei	0.00104	4.33e-05	223184	23.934	<.0001		temp:spc_xDsuz	-0.0004116	5.204e-05	-7.911		2.57e-15	***
Dsan - Dyak	0.000346	4.25e-05	223184	8.142	<.0001		temp:spc_xDtak	-0.0004962	4.264e-05	-11.636	<	2e-16	***
Dsuz - Dtak	8.46e-05	5.34e-05	223184	1.585	0.7598		temp:spc_xDtei	-0.002156	4.313e-05	-50.001	<	2e-16	***
Dsuz - Dtei	0.00174	5.38e-05	223184	32.461	<.0001		temp:spc_xDyak	-0.001466	4.232e-05	-34.639	<	2e-16	***
Dsuz - Dyak	0.00105	5.31e-05	223184	19.854	<.0001		---
Dtak - Dtei	0.00166	4.47e-05	223184	37.124	<.0001
Dtak - Dyak	0.00097	4.39e-05	223184	22.069	<.0001
Dtei - Dyak	-0.00069	4.44e-05	223184	-15.544	<.0001		Residual standard error: 0.009096 on 223184 degrees of freedom
								(6538 observations deleted due to missingness)
spc_x	temp.trend	SE	df	lower.CL	upper.CL	.group	Multiple R-squared: 0.2663			Adjusted R-squared: 0.2663
Dtei	0.000617	3.2e-05	223184	0.000554	0.00068	1	F-statistic: 5401 on 15 and 223184 DF, p-value: <				2.2e-16
Dmel	0.001254	2.63e-05	223184	0.001203	0.00131	2
Dyak	0.001307	3.09e-05	223184	0.001247	0.00137	2
Dsan	0.001653	2.92e-05	223184	0.001596	0.00171	3
Dtak	0.002277	3.13e-05	223184	0.002216	0.00234	4
Dsuz	0.002362	4.32e-05	223184	0.002277	0.00245	4
Dpse	0.002362	7.03e-05	223184	0.002225	0.0025	4
Dlut	0.002773	2.9e-05	223184	0.002717	0.00283	5
Tortuosity
contrast	estimate	SE	df	t.ratio	p.value		Call:
Dlut - Dmel	-0.02926	0.000789	176436	-37.074	<.0001		lm(formula=tortMean ~ temp * spc_x, data= Red_dat_tor)
Dlut - Dpse	-0.00167	0.001481	176436	-1.129	0.9506
Dlut - Dsan	-0.01842	0.000822	176436	-22.418	<.0001		Residuals:
Dlut - Dsuz	-0.00548	0.00107	176436	-5.125	<.0001		Min	1Q	Median	3Q	Max
Dlut - Dtak	-0.00698	0.000868	176436	-8.046	<.0001		-0.79997	-0.1077	0.00266	0.1098	0.59756
Dlut - Dtei	-0.0331	0.00084	176436	-39.388	<.0001
Dlut - Dyak	-0.01988	0.000832	176436	-23.897	<.0001		Coefficients:
Dmel - Dpse	0.02759	0.001453	176436	18.987	<.0001			Estimate	Std. Error	t value		Pr(>|t|)
Dmel - Dsan	0.01084	0.00077	176436	14.077	<.0001		(Intercept)	1.42582	0.011911	119.707	<	2e-16	***
Dmel - Dsuz	0.02378	0.001031	176436	23.058	<.0001		temp	-0.0443375	0.0005936	-74.692	<	2e-16	***
Dmel - Dtak	0.02228	0.00082	176436	27.18	<.0001		spc_xDmel	-0.40607	0.0161743	-25.106	<	2e-16	***
Dmel - Dtei	-0.00383	0.00079	176436	-4.851	<.0001		spc_xDpse	0.134056	0.029765	4.504		6.68e-06	***
Dmel - Dyak	0.00938	0.000781	176436	12.01	<.0001		spc_xDsan	-0.199472	0.0165605	-12.045	<	2e-16	***
Dpse - Dsan	-0.01675	0.001471	176436	-11.385	<.0001		spc_xDsuz	-0.0918603	0.0215198	-4.269		1.97e-05	***
Dpse - Dsuz	-0.00381	0.001623	176436	-2.349	0.2669		spc_xDtak	-0.0877213	0.0176875	-4.96		7.07e-07	***
Dpse - Dtak	-0.00531	0.001497	176436	-3.548	0.0093		spc_xDtei	-0.442592	0.0169356	-26.134	<	2e-16	***
Dpse - Dtei	-0.03143	0.001481	176436	-21.212	<.0001		spc_xDyak	-0.174473	0.0169223	-10.31	<	2e-16	***
Dpse - Dyak	-0.01821	0.001477	176436	-12.33	<.0001		temp:spc_xDmel	0.0292635	0.0007893	37.074	<	2e-16	***
Dsan - Dsuz	0.01294	0.001056	176436	12.247	<.0001		temp:spc_xDpse	0.001672	0.001481	1.129		0.259
Dsan - Dtak	0.01143	0.000851	176436	13.439	<.0001		temp:spc_xDsan	0.0184195	0.0008216	22.418	<	2e-16	***
Dsan - Dtei	-0.01468	0.000822	176436	-17.846	<.0001		temp:spc_xDsuz	0.0054845	0.0010701	5.125		2.98e-07	***
Dsan - Dyak	-0.00146	0.000814	176436	-1.795	0.6236		temp:spc_xDtak	0.0069846	0.0008681	8.046		8.62e-16	***
Dsuz - Dtak	-0.0015	0.001093	176436	-1.373	0.8698		temp:spc_xDtei	0.0330971	0.0008403	39.388	<	2e-16	***
Dsuz - Dtei	-0.02761	0.001071	176436	-25.788	<.0001		temp:spc_xDyak	0.0198804	0.0008319	23.897	<	2e-16	***
Dsuz - Dyak	-0.0144	0.001064	176436	-13.527	<.0001		---
Dtak - Dtei	-0.02611	0.000869	176436	-30.053	<.0001
Dtak - Dyak	-0.0129	0.000861	176436	-14.981	<.0001
Dtei - Dyak	0.01322	0.000833	176436	15.871	<.0001		Residual standard error: 0.1554 on 176436 degrees of freedom
								(53286 observations deleted due to missingness)
							Multiple R-squared: 0.2787			Adjusted R-squared: 0.2786
spc_x	temp.trend	SE	df	lower.CL	upper.CL	.group	F-statistic: 4544 on 15 and 176436 DF, p-value: <				2.2e-16
Dlut	-0.0443	0.000594	176436	-0.0455	-0.0432	1
Dpse	-0.0427	0.001357	176436	-0.0453	-0.04	0.5
Dsuz	-0.0389	0.00089	176436	-0.0406	-0.0371	0.666667
Dtak	-0.0374	0.000633	176436	-0.0386	-0.0361	3
Dsan	-0.0259	0.000568	176436	-0.027	-0.0248	4
Dyak	-0.0245	0.000583	176436	-0.0256	-0.0233	4
Dmel	-0.0151	0.00052	176436	-0.0161	-0.0141	5
Dtei	-0.0112	0.000595	176436	-0.0124	-0.0101	6
Head sweeps
contrast	estimate	SE	df	t.ratio	p.value		Call:
Dlut - Dmel	1.0374	0.134	208506	7.73	<.0001		lm(formula=sizes ~ temps * spc, data=Red_hs)
Dlut - Dpse	0.6504	0.252	208506	2.585	0.1613
Dlut - Dsan	1.1352	0.132	208506	8.63	<.0001		Residuals:
Dlut - Dsuz	2.2747	0.174	208506	13.099	<.0001		Min	1Q	Median	3Q	Max
Dlut - Dtak	0.5204	0.139	208506	3.738	0.0046		-44.02	-23.5	-10.14	17.1	113.79
Dlut - Dtei	1.1712	0.14	208506	8.389	<.0001
Dlut - Dyak	2.2222	0.142	208506	15.635	<.0001		Coefficients:
Dmel - Dpse	-0.387	0.251	208506	-1.544	0.7837			Estimate	Std. Error	t value		Pr(>|t|)
Dmel - Dsan	0.0979	0.13	208506	0.754	0.9953		(Intercept)	16.2145	1.94564	8.334	<	2e-16	***
Dmel - Dsuz	1.2373	0.172	208506	7.179	<.0001		temps	2.32504	0.09607	24.202	<	2e-16	***
Dmel - Dtak	-0.5169	0.138	208506	-3.757	0.0043		spcDmel	23.0038	2.78071	8.273	<	2e-16	***
Dmel - Dtei	0.1338	0.138	208506	0.97	0.9786		spcDpse	6.20717	5.05715	1.227		0.219672
Dmel - Dyak	1.1848	0.141	208506	8.43	<.0001		spcDsan	18.4558	2.65895	6.941		3.9e-12	***
Dpse - Dsan	0.4848	0.249	208506	1.945	0.5198		spcDsuz	42.6692	3.50057	12.189	<	2e-16	***
Dpse - Dsuz	1.6243	0.274	208506	5.931	<.0001		spcDtak	10.9639	2.8494	3.848		0.000119	***
Dpse - Dtak	-0.1299	0.253	208506	-0.513	0.9996		spcDtei	21.3117	2.82854	7.535		4.92e-14	***
Dpse - Dtei	0.5208	0.254	208506	2.053	0.4457		spcDyak	41.5146	2.90172	14.307	<	2e-16	***
Dpse - Dyak	1.5718	0.255	208506	6.163	<.0001		temps:spcDmel	-1.03736	0.1342	-7.73		1.08e-14	***
Dsan - Dsuz	1.1394	0.17	208506	6.691	<.0001		temps:spcDpse	-0.65037	0.2516	-2.585		0.009741	**
Dsan - Dtak	-0.6148	0.135	208506	-4.553	0.0001		temps:spcDsan	-1.13522	0.13155	-8.63	<	2e-16	***
Dsan - Dtei	0.036	0.135	208506	0.266	1		temps:spcDsuz	-2.27465	0.17365	-13.099	<	2e-16	***
Dsan - Dyak	1.087	0.138	208506	7.876	<.0001		temps:spcDtak	-0.52044	0.13923	-3.738		0.000186	***
Dsuz - Dtak	-1.7542	0.176	208506	-9.95	<.0001		temps:spcDtei	-1.17118	0.13961	-8.389	<	2e-16	***
Dsuz - Dtei	-1.1035	0.177	208506	-6.248	<.0001		temps:spcDyak	-2.22221	0.14213	-15.635	<	2e-16	***
Dsuz - Dyak	-0.0524	0.179	208506	-0.294	1		---
Dtak - Dtei	0.6507	0.143	208506	4.554	0.0001
Dtak - Dyak	1.7018	0.145	208506	11.707	<.0001
Dtei - Dyak	1.051	0.146	208506	7.212	<.0001		Residual standard error: 29.86 on 208506 degrees of freedom
pairs table							Multiple R-squared: 0.01596			Adjusted R-squared: 0.01588
							F-statistic: 225.4 on 15 and 208506 DF, p-value: <				2.2e-16
spc	temps.trend	SE	df	lower.CL	upper.CL	.group
Dsuz	0.0504	0.1447	208506	-0.233	0.334	1
Dyak	0.1028	0.1048	208506	-0.102	0.308	1
Dtei	1.1539	0.1013	208506	0.955	1.352	2
Dsan	1.1898	0.0899	208506	1.014	1.366	2
Dmel	1.2877	0.0937	208506	1.104	1.471	2
Dpse	1.6747	0.2325	208506	1.219	2.13	2/3/4
Dtak	1.8046	0.1008	208506	1.607	2.002	3
Dlut	2.325	0.0961	208506	2.137	2.513	4
Table S3: Linear regression results for thermotactic behaviours. This table presents the results of a linear regression analysis conducted to elucidate the relationship between thermotactic behaviours with temperature for each species, using the statistical software R. The 'emtrends' function was employed to extract trends from the linear regression data, providing insights into similarities betw…

### Sheet: S4
Species	Homeostatic set point temperature (˚C)	Slope value
D. lutescens	19	0.002
D. takahashii	21	0.003
D. pseudotakahashii	20	0.007
D. suzukii	20	0.003
D. santomea	19.5	0.0025
D. yakuba	22	0.0025
D. teissieri	20	0.0045
D. melanogaster	23	0.002
Table S4 Optimal paramater set for each species. This table presents the best fitting parameter set for each species, the homeostatic set point temeprature and slope values. The homeostatic set point temperature is defined as the temperature towards which larvae exhibit a preference. The slope values represent the balance in strength between the cool and warm avoidance circuits, which leads to th…

### Sheet: S5
Species	Strain	Locality	Collection date	Source
D. lutescens	AK96-3 (63)	Akita, Japan	1996	Kyorin
	NGN22 (70)	Nagano, Japan	2003	Kyorin
	Dlut29 (59)	Uwajima City, Japan	2002
D. takahashii	Dtak39 (172)	Uwajima City, Japan	2002
	KMM9 (171)	Kumamoto, Japan	2004	Kyorin
	IHYT1 (78)	Okinawa, Japan	2004	Kyorin
D. pseudotakahashii		North Queensland, Australia	Before 1980s	Kyorin
	0301.01-TC
D. suzukii	WT3 (191)	Watsonville, California, USA		US Stock centre / Benjamin Prud'Homme
	NGM-2 (k-awa036) (190)	Naganuma, Japan	2017	Kyorin
	Switz-Isofemale (192)	Switzerland		Bruno le Maitre
D. santomea	STO.7 (2)	Sao Tome	Before 2017	Daniel Matute
	DBAT400.2 (8)	Sao Tome		Daniel Matute
	Thera13 (16)	Sao Tome		Daniel Matute
D. yakuba	4-26 (32)	Sao Tome	Before 2017	Daniel Matute
	1235.4 (46)	Obo Park, Sao Tome		Daniel Matute
	NY62 (168)	Nairobi, Kenya	2006	US Stock centre
D. teissieri	TUZ11 (21)	Brazaville, Congo		Daniel Matute
	Selinda (26)	Zimbabwe	Before 2017	Daniel Matute
	CT03 (23)	Banyang-Mbo Forest Reserve, Nguti, Cameroon		Daniel Matute
D. melanogaster	Canton-S	Canton, Ohio, USA	1968
	B12 (63)	Beijing, China	1992	Global Diversity Line
	w1118
Table S5 The different strains used in this study, along with collection locality, year (if known) and source.

### Sheet: S6
Node	MinDate	MaxDate
Druf/Dtri - Dyak	21.993	35.093
Dfic - Dyak	16.505	25.798
Drho - Dele	9.634	16.981
Drho - Dyak	14.891	23.284
Dtei - Dyak	2.992	5.883
Dsec - Dyak	6.399	10.901
Dsuz - Dyak	11.367	18.379
Dsuz - Dtak	10.038	16.866
Dsuz - Dsub	3.237	6.737
Dsuz - Dbia	6.15	10.989
Deug - Dyak	11.367	18.379
Dsec - Dmel	3.318	5.989
Dsec - Dsim	1.955	3.674
Table S6 Dates used to calibrate phylogeny in Mega11 from Suvorov et al. (2022) Tree: (((((((((('Dsan':1.5560805,'Dyak':1.5560805):1.7088140,'Dtei':3.2648945):3.0930772,'Dere':6.3579718):1.3144783,(('Dsec':2.0251157,'Dsim':2.0251157):1.7758001,'Dmel':3.8009157):3.8715344):7.9661031,'Deug':15.6385532):1.9539386,((('Dsuz':4.2559603,'Dsub':4.2559603):4.0987515,'Dbia':8.3547118):5.6461071,('Dpse':5.8…
